# Functional Diversity of Memory CD8 T Cells is Spatiotemporally Imprinted

**DOI:** 10.1101/2024.03.20.585130

**Authors:** Miguel Reina-Campos, Alexander Monell, Amir Ferry, Vida Luna, Kitty P. Cheung, Giovanni Galletti, Nicole E. Scharping, Kennidy K. Takehara, Sara Quon, Brigid Boland, Yun Hsuan Lin, William H. Wong, Cynthia S. Indralingam, Gene W. Yeo, John T. Chang, Maximilian Heeg, Ananda W. Goldrath

## Abstract

Tissue-resident memory CD8 T cells (T_RM_) kill infected cells and recruit additional immune cells to limit pathogen invasion at barrier sites. Small intestinal (SI) T_RM_ cells consist of distinct subpopulations with higher expression of effector molecules or greater memory potential. We hypothesized that occupancy of diverse anatomical niches imprints these distinct T_RM_ transcriptional programs. We leveraged human samples and a murine model of acute systemic viral infection to profile the location and transcriptome of pathogen-specific T_RM_ cell differentiation at single-transcript resolution. We developed computational approaches to capture cellular locations along three anatomical axes of the small intestine and to visualize the spatiotemporal distribution of cell types and gene expression. T_RM_ populations were spatially segregated: with more effector- and memory-like T_RM_ preferentially localized at the villus tip or crypt, respectively. Modeling ligand-receptor activity revealed patterns of key cellular interactions and cytokine signaling pathways that initiate and maintain T_RM_ differentiation and functional diversity, including different TGFβ sources. Alterations in the cellular networks induced by loss of TGFβRII expression revealed a model consistent with TGFβ promoting progressive T_RM_ maturation towards the villus tip. Ultimately, we have developed a framework for the study of immune cell interactions with the spectrum of tissue cell types, revealing that T cell location and functional state are fundamentally intertwined.

---

Tissue-resident memory CD8 T (T_RM_) cells are a pivotal arm of the adaptive immune system, offering localized, long-term protection within non-lymphoid tissues through continuous tissue surveillance^1^. T^RM^ formation requires engaging transcriptional and metabolic programs to acquire tissue-specific adaptations^2–5^. These programs, initiated by priming events in lymphoid tissues^6^, are reinforced by cellular interactions and sensing environmental factors upon tissue entry^7,8^, such as TGFβ^9,10^, which enhances the upregulation of retention molecules including CD103 (*ITGAE*) in epithelial barriers such as the small intestine (SI)^9^. Newly infiltrated effector CD8 T cells responding to an infection in the SI display high interstitial motility, which becomes more restricted as cells become T_RM_ .^11^ Thus, signals received during the high-motility phase, such as short and long-range sensing of cytokines, might ultimately condition the destination of T_RM_ within the tissue. Recent studies have shown intestinal T_RM_ exhibit functional heterogeneity, with at least two distinct states identified in response to acute infections in the small intestine; an effector-like T_RM,_ and a polyfunctional memory T_RM_ population^3,12–14^ . These subpopulations display differential cytokine production and secondary memory potential, highlighting the nuanced nature of T_RM_ development and function that exist within tissues to provide long-term immunity. In fact, recent investigations into the architectural structure of the mouse and human small intestine have uncovered spatially organized transcriptional and metabolic programs that establish complex intestine regionalization^15,16^. How these tissue microenvironments affect T_RM_ differentiation and function has not been previously addressed. This is due in part to the fine granularity needed to capture different CD8 T cell transcriptional states and the variety of the non-immune cellular phenotypes that surround them, which requires highly multiplexed sub-cellular resolution imaging technologies. Spatial transcriptomics enables the profiling of hundreds of different messenger RNA molecules simultaneously within cells across complete tissue sections, in combination with protein and histology readouts. Here, we exploit spatial transcriptomics and develop a computational framework to characterize the cellular and ligand-receptor interactions guiding intestinal T_RM_ differentiation.
