## Supplemental Table 1 for "Functional Diversity of Memory CD8 T Cells is Spatiotemporally Imprinted"

name	ensembl_id
Muc2	ENSMUSG00000025515
Prex2	ENSMUSG00000048960
Crip1	ENSMUSG00000006360
Krt8	ENSMUSG00000049382
Plcb1	ENSMUSG00000051177
Ptprn2	ENSMUSG00000056553
Rora	ENSMUSG00000032238
Gm15564	ENSMUSG00000086324
Cacnb2	ENSMUSG00000057914
Chrm3	ENSMUSG00000046159
Kcnma1	ENSMUSG00000063142
Sdk1	ENSMUSG00000039683
Prkg1	ENSMUSG00000052920
Lyz1	ENSMUSG00000069515
Cyp2c55	ENSMUSG00000025002
Rbms1	ENSMUSG00000026970
Acta2	ENSMUSG00000035783
Sntb1	ENSMUSG00000060429
Sorbs2	ENSMUSG00000031626
Col3a1	ENSMUSG00000026043
Chgb	ENSMUSG00000027350
Fer1l6	ENSMUSG00000037106
Ptprc	ENSMUSG00000026395
Ncam1	ENSMUSG00000039542
Sytl2	ENSMUSG00000030616
Foxp2	ENSMUSG00000029563
Reln	ENSMUSG00000042453
Guca2a	ENSMUSG00000023247
Adamdec1	ENSMUSG00000022057
Epcam	ENSMUSG00000045394
Synpo2	ENSMUSG00000050315
Pdzrn3	ENSMUSG00000035357
Cacna1a	ENSMUSG00000034656
Hdac9	ENSMUSG00000004698
Saa1	ENSMUSG00000074115
Sorbs1	ENSMUSG00000025006
Rbms3	ENSMUSG00000039607
Ebf1	ENSMUSG00000057098
Ptprt	ENSMUSG00000053141
Inpp4b	ENSMUSG00000037940
Chga	ENSMUSG00000021194
Dlc1	ENSMUSG00000031523
Lgals3	ENSMUSG00000050335
Hepacam2	ENSMUSG00000044156
Lama2	ENSMUSG00000019899
Dclk1	ENSMUSG00000027797
Mctp1	ENSMUSG00000021596
Dock10	ENSMUSG00000038608
Atp1b1	ENSMUSG00000026576
Cdh1	ENSMUSG00000000303
Robo2	ENSMUSG00000052516
Zdhhc14	ENSMUSG00000034265
Taco1	ENSMUSG00000001983
Rpl32	ENSMUSG00000057841
Rps18	ENSMUSG00000008668
Fabp2	ENSMUSG00000023057
Itga1	ENSMUSG00000042284
Spdef	ENSMUSG00000024215
Chn2	ENSMUSG00000004633
Pecam1	ENSMUSG00000020717
Meg3	ENSMUSG00000021268
Scin	ENSMUSG00000002565
St3gal6	ENSMUSG00000022747
Txnip	ENSMUSG00000038393
Apoe	ENSMUSG00000002985
Thsd4	ENSMUSG00000032289
Plac8	ENSMUSG00000029322
Hmgcs2	ENSMUSG00000027875
Mxd1	ENSMUSG00000001156
Nupr1	ENSMUSG00000030717
Cd44	ENSMUSG00000005087
Habp2	ENSMUSG00000025075
Itga6	ENSMUSG00000027111
Pdgfra	ENSMUSG00000029231
Lyve1	ENSMUSG00000030787
Itgb1	ENSMUSG00000025809
Itga2	ENSMUSG00000015533
Btg1	ENSMUSG00000036478
Pcsk5	ENSMUSG00000024713
Col4a1	ENSMUSG00000031502
Cd74	ENSMUSG00000024610
Klf6	ENSMUSG00000000078
Col1a1	ENSMUSG00000001506
Rep15	ENSMUSG00000040121
Tgfbr2	ENSMUSG00000032440
Dpp4	ENSMUSG00000035000
Anxa2	ENSMUSG00000032231
Tnc	ENSMUSG00000028364
Vdr	ENSMUSG00000022479
F11r	ENSMUSG00000038235
Lama3	ENSMUSG00000024421
Fn1	ENSMUSG00000026193
Adam23	ENSMUSG00000025964
Tgfb2	ENSMUSG00000039239
Cd24a	ENSMUSG00000047139
Fbxo32	ENSMUSG00000022358
Ifngr1	ENSMUSG00000020009
Top2a	ENSMUSG00000020914
Clca4a	ENSMUSG00000068547
Lamb1	ENSMUSG00000002900
Mt1	ENSMUSG00000031765
Itga9	ENSMUSG00000039115
Mki67	ENSMUSG00000031004
Ctsb	ENSMUSG00000021939
Cenpp	ENSMUSG00000021391
Col18a1	ENSMUSG00000001435
Il13ra1	ENSMUSG00000017057
Srebf2	ENSMUSG00000022463
Nfkbiz	ENSMUSG00000035356
Mertk	ENSMUSG00000014361
Il15	ENSMUSG00000031712
Tgfbr1	ENSMUSG00000007613
Itgav	ENSMUSG00000027087
Il6st	ENSMUSG00000021756
Nlrp9b	ENSMUSG00000060508
Lgr5	ENSMUSG00000020140
Ikzf2	ENSMUSG00000025997
Tmem176b	ENSMUSG00000029810
Itga4	ENSMUSG00000027009
Hes1	ENSMUSG00000022528
C3	ENSMUSG00000024164
Ccl25	ENSMUSG00000023235
Tmem108	ENSMUSG00000042757
H2-Ab1	ENSMUSG00000073421
Itgb4	ENSMUSG00000020758
Slc9a3	ENSMUSG00000036123
Stmn1	ENSMUSG00000028832
Notch2	ENSMUSG00000027878
Vim	ENSMUSG00000026728
Knl1	ENSMUSG00000027326
Cd81	ENSMUSG00000037706
Il6ra	ENSMUSG00000027947
Ifngr2	ENSMUSG00000022965
Fos	ENSMUSG00000021250
Adam17	ENSMUSG00000052593
Nt5e	ENSMUSG00000032420
Sox9	ENSMUSG00000000567
Il18	ENSMUSG00000039217
Il17rc	ENSMUSG00000030281
Irf8	ENSMUSG00000041515
Aldh1a1	ENSMUSG00000053279
Itgb5	ENSMUSG00000022817
Vps37b	ENSMUSG00000066278
Vcam1	ENSMUSG00000027962
Adam9	ENSMUSG00000031555
Il10rb	ENSMUSG00000022969
Lyz2	ENSMUSG00000069516
Ifitm2	ENSMUSG00000060591
Cd83	ENSMUSG00000015396
Itga3	ENSMUSG00000001507
Junb	ENSMUSG00000052837
Notch1	ENSMUSG00000026923
Adam12	ENSMUSG00000054555
Itgb3	ENSMUSG00000020689
Adam15	ENSMUSG00000028041
Lgals1	ENSMUSG00000068220
Itga5	ENSMUSG00000000555
Ifnar2	ENSMUSG00000022971
Itga8	ENSMUSG00000026768
Itgb6	ENSMUSG00000026971
Flt3l	ENSMUSG00000110206
Igfbp4	ENSMUSG00000017493
Adgre1	ENSMUSG00000004730
Smco4	ENSMUSG00000058173
Egr1	ENSMUSG00000038418
Cxcl12	ENSMUSG00000061353
Rgs2	ENSMUSG00000026360
Jam3	ENSMUSG00000031990
Klf2	ENSMUSG00000055148
Axin2	ENSMUSG00000000142
Il4ra	ENSMUSG00000030748
Mme	ENSMUSG00000027820
Npnt	ENSMUSG00000040998
Dusp10	ENSMUSG00000039384
Ifnar1	ENSMUSG00000022967
Runx3	ENSMUSG00000070691
Ccn2	ENSMUSG00000019997
Itgb8	ENSMUSG00000025321
Tgfb1	ENSMUSG00000002603
Cd34	ENSMUSG00000016494
Pdgfrb	ENSMUSG00000024620
Il17ra	ENSMUSG00000002897
Ffar2	ENSMUSG00000051314
Hs3st1	ENSMUSG00000051022
Id2	ENSMUSG00000020644
Il15ra	ENSMUSG00000023206
Slc1a3	ENSMUSG00000005360
Csf1r	ENSMUSG00000024621
Lamc2	ENSMUSG00000026479
Icam1	ENSMUSG00000037405
Cx3cl1	ENSMUSG00000031778
Jam2	ENSMUSG00000053062
Avil	ENSMUSG00000025432
Il17re	ENSMUSG00000043088
Dll1	ENSMUSG00000014773
Rbfox3	ENSMUSG00000025576
Upp1	ENSMUSG00000020407
Ifnlr1	ENSMUSG00000062157
Cd226	ENSMUSG00000034028
Vwf	ENSMUSG00000001930
Cx3cr1	ENSMUSG00000052336
Cybb	ENSMUSG00000015340
Dll4	ENSMUSG00000027314
Itga7	ENSMUSG00000025348
Itga11	ENSMUSG00000032243
Il17rb	ENSMUSG00000015966
Hspa1b	ENSMUSG00000090877
Hspa1a	ENSMUSG00000091971
Tcf7	ENSMUSG00000000782
Lama1	ENSMUSG00000032796
Il7	ENSMUSG00000040329
Cd274	ENSMUSG00000016496
Itgb7	ENSMUSG00000001281
Cdca8	ENSMUSG00000028873
Rspo1	ENSMUSG00000028871
Ccn1	ENSMUSG00000028195
Tgfb3	ENSMUSG00000021253
Il10ra	ENSMUSG00000032089
Cd79a	ENSMUSG00000003379
Itgae	ENSMUSG00000005947
S100a4	ENSMUSG00000001020
Il21r	ENSMUSG00000030745
Itgal	ENSMUSG00000030830
Il7r	ENSMUSG00000003882
Ccr6	ENSMUSG00000040899
Cdc20	ENSMUSG00000006398
E2f1	ENSMUSG00000027490
Icosl	ENSMUSG00000000732
Slamf6	ENSMUSG00000015314
H2-DMb2	ENSMUSG00000037548
Ccr9	ENSMUSG00000029530
Ms4a4b	ENSMUSG00000056290
Ccl5	ENSMUSG00000035042
Cd27	ENSMUSG00000030336
Cd86	ENSMUSG00000022901
Thy1	ENSMUSG00000032011
Dusp18	ENSMUSG00000047205
Rcn3	ENSMUSG00000019539
Cd19	ENSMUSG00000030724
Itgb2	ENSMUSG00000000290
Cd28	ENSMUSG00000026012
Ccr5	ENSMUSG00000079227
Gfap	ENSMUSG00000020932
Itgam	ENSMUSG00000030786
Il2rg	ENSMUSG00000031304
Itga10	ENSMUSG00000090210
Il12rb2	ENSMUSG00000018341
Aif1	ENSMUSG00000024397
Notch3	ENSMUSG00000038146
S100b	ENSMUSG00000033208
Notch4	ENSMUSG00000015468
Cd4	ENSMUSG00000023274
Il18rap	ENSMUSG00000026068
Pdcd1lg2	ENSMUSG00000016498
Hebp1	ENSMUSG00000042770
Nkg7	ENSMUSG00000004612
Cd80	ENSMUSG00000075122
Rasl11b	ENSMUSG00000049907
Trbc1	ENSMUSG00000076490
Ly6c2	ENSMUSG00000022584
Neurog3	ENSMUSG00000044312
Flt3	ENSMUSG00000042817
Siglecf	ENSMUSG00000039013
Lamc3	ENSMUSG00000026840
Il2ra	ENSMUSG00000026770
Itga2b	ENSMUSG00000034664
Xist	ENSMUSG00000086503
Ccl20	ENSMUSG00000026166
Hic1	ENSMUSG00000043099
Cd3e	ENSMUSG00000032093
Madcam1	ENSMUSG00000020310
Tcrg-C4	ENSMUSG00000076757
Itgax	ENSMUSG00000030789
Cfap46	ENSMUSG00000049571
Il12a	ENSMUSG00000027776
Icos	ENSMUSG00000026009
Sell	ENSMUSG00000026581
Ccl11	ENSMUSG00000020676
Icam2	ENSMUSG00000001029
Cd7	ENSMUSG00000025163
Comp	ENSMUSG00000031849
Fcgr4	ENSMUSG00000059089
Slc2a2	ENSMUSG00000027690
Il2rb	ENSMUSG00000068227
Cd8b1	ENSMUSG00000053044
Ccr7	ENSMUSG00000037944
Clec9a	ENSMUSG00000046080
Dlk1	ENSMUSG00000040856
Ctla4	ENSMUSG00000026011
Dll3	ENSMUSG00000003436
Tcrg-C1	ENSMUSG00000076749
Cd8a	ENSMUSG00000053977
Chad	ENSMUSG00000039084
Il6	ENSMUSG00000025746
Itgad	ENSMUSG00000070369
Tslp	ENSMUSG00000024379
Il1b	ENSMUSG00000027398
Gzmb	ENSMUSG00000015437
Tnfrsf4	ENSMUSG00000029075
Cxcl10	ENSMUSG00000034855
Il17b	ENSMUSG00000024578
Il25	ENSMUSG00000040770
Adam2	ENSMUSG00000022039
Cxcl9	ENSMUSG00000029417
Ncr1	ENSMUSG00000062524
Pdcd1	ENSMUSG00000026285
Il4	ENSMUSG00000000869
Gzma	ENSMUSG00000023132
Icam5	ENSMUSG00000032174
Xcr1	ENSMUSG00000060509
Tcrg-C2	ENSMUSG00000076752
Cxcr3	ENSMUSG00000050232
Xcl1	ENSMUSG00000026573
Cst7	ENSMUSG00000068129
Clec1b	ENSMUSG00000030159
Cd69	ENSMUSG00000030156
Vtn	ENSMUSG00000017344
Foxp3	ENSMUSG00000039521
Icam4	ENSMUSG00000001014
Spp1	ENSMUSG00000029304
Izumo1r	ENSMUSG00000031933
Il10	ENSMUSG00000016529
Il17c	ENSMUSG00000046108
Ifnk	ENSMUSG00000042993
Aicda	ENSMUSG00000040627
Klrg1	ENSMUSG00000030114
Dapl1	ENSMUSG00000026989
Col2a1	ENSMUSG00000022483
Plg	ENSMUSG00000059481
Il21	ENSMUSG00000027718
Ibsp	ENSMUSG00000029306
Zp3	ENSMUSG00000004948
Klk4	ENSMUSG00000006948
Muc5ac	ENSMUSG00000037974
Fga	ENSMUSG00000028001
Nkx1-1	ENSMUSG00000029112
Cd70	ENSMUSG00000019489
Il17a	ENSMUSG00000025929
Ifnl2	ENSMUSG00000059128
Il17f	ENSMUSG00000041872
Il18r1	ENSMUSG00000026070
Pclaf	ENSMUSG00000040204
Ifne	ENSMUSG00000045364
Ifna1	ENSMUSG00000095498
Ifng	ENSMUSG00000055170
Selenop	ENSMUSG00000064373
Ifnb1	ENSMUSG00000048806
Hmgcr	ENSMUSG00000021670
Ldlr	ENSMUSG00000032193
Hmgcs1	ENSMUSG00000093930
