## Supplemental Table 3 for "Functional Diversity of Memory CD8 T Cells is Spatiotemporally Imprinted"

name	id
Pbsn	ENSMUST00000114041
Klf6	ENSMUST00000000080
Th	ENSMUST00000000219
Itgb2	ENSMUST00000000299
Cdh1	ENSMUST00000000312
Ccl11	ENSMUST00000000342
Pdgfra	ENSMUST00000000476
Sox9	ENSMUST00000000579
Fasl	ENSMUST00000000834
Ccl3	ENSMUST00000001008
S100a4	ENSMUST00000001046
Icam2	ENSMUST00000001055
Tbx21	ENSMUST00000001484
Col1a1	ENSMUST00000001547
Kmt2a	ENSMUST00000002095
Napsa	ENSMUST00000002274
Plaur	ENSMUST00000002284
Tgfb1	ENSMUST00000002678
Il17ra	ENSMUST00000002976
Lamb1	ENSMUST00000002979
Cdkn1b	ENSMUST00000003115
Fosb	ENSMUST00000003640
Comp	ENSMUST00000003659
Tgfb3	ENSMUST00000003687
Nqo1	ENSMUST00000003947
Zp3	ENSMUST00000005073
Trp53	ENSMUST00000005371
Slc1a3	ENSMUST00000005493
Kit	ENSMUST00000005815
Ctcf	ENSMUST00000005841
Psmb4	ENSMUST00000005923
Itgae	ENSMUST00000006101
Cdc20	ENSMUST00000006565
Pdk1	ENSMUST00000006669
Ncr1	ENSMUST00000006792
Ly6g6d	ENSMUST00000172639
Tgfbr1	ENSMUST00000007757
Id3	ENSMUST00000008016
Mertk	ENSMUST00000014505
Plg	ENSMUST00000014578
Dll1	ENSMUST00000014917
Slamf1	ENSMUST00000015460
Cd48	ENSMUST00000015499
Cd83	ENSMUST00000015540
Gzmb	ENSMUST00000015581
Notch4	ENSMUST00000015612
Cd34	ENSMUST00000016638
Cd274	ENSMUST00000016640
Il10	ENSMUST00000016673
Vtn	ENSMUST00000017488
Wsb1	ENSMUST00000017821
Icam5	ENSMUST00000019616
Cd70	ENSMUST00000019633
Atp2b1	ENSMUST00000020107
Arg1	ENSMUST00000020161
Ifngr1	ENSMUST00000020188
Lgr5	ENSMUST00000020350
Madcam1	ENSMUST00000020554
Havcr2	ENSMUST00000020668
Sdc1	ENSMUST00000020911
Id2	ENSMUST00000020974
Itgb3	ENSMUST00000021028
Nfkbia	ENSMUST00000021413
Hif1a	ENSMUST00000021530
Chga	ENSMUST00000021610
Npc2	ENSMUST00000021668
Fos	ENSMUST00000021674
Yy1	ENSMUST00000021692
Pcsk1	ENSMUST00000022075
Tert	ENSMUST00000022104
Hmgcr	ENSMUST00000022176
Adam2	ENSMUST00000022618
Rb1	ENSMUST00000022701
Srebf2	ENSMUST00000023100
Vdr	ENSMUST00000023119
Col2a1	ENSMUST00000023123
Itga5	ENSMUST00000023128
Bcl6	ENSMUST00000023151
Snai2	ENSMUST00000023356
Gsk3b	ENSMUST00000023507
Runx1	ENSMUST00000023673
Il10rb	ENSMUST00000023691
Nr4a1	ENSMUST00000023779
Krt8	ENSMUST00000023952
Ccl25	ENSMUST00000024004
Cd4	ENSMUST00000024044
Abcg1	ENSMUST00000024829
C3	ENSMUST00000024988
Tslp	ENSMUST00000025237
Il17b	ENSMUST00000237575
Pdgfrb	ENSMUST00000025522
Psat1	ENSMUST00000025542
Zfand5	ENSMUST00000025659
Fas	ENSMUST00000025691
Tnfrsf25	ENSMUST00000025706
Cpt1a	ENSMUST00000025835
Pycr1	ENSMUST00000026133
Itgb8	ENSMUST00000026360
Avil	ENSMUST00000026500
Muc2	ENSMUST00000026590
Nrp1	ENSMUST00000026917
Il17a	ENSMUST00000027061
Ctla4	ENSMUST00000027164
Cd28	ENSMUST00000027165
Il18rap	ENSMUST00000027237
Cxcr2	ENSMUST00000027372
Pdcd1	ENSMUST00000027507
Cd55	ENSMUST00000027650
Pycr2	ENSMUST00000027802
Xcl1	ENSMUST00000027860
Sell	ENSMUST00000027871
Batf3	ENSMUST00000193771
Tnfsf4	ENSMUST00000028024
Vim	ENSMUST00000028062
Itga8	ENSMUST00000028106
Il2ra	ENSMUST00000028111
Slc2a8	ENSMUST00000028129
Lamc3	ENSMUST00000028187
Notch1	ENSMUST00000028288
Cat	ENSMUST00000028610
Chgb	ENSMUST00000028826
Dusp2	ENSMUST00000028846
Il1b	ENSMUST00000028881
Fabp4	ENSMUST00000029041
Fabp5	ENSMUST00000029046
Slc2a10	ENSMUST00000029196
Slc2a2	ENSMUST00000029240
Il21	ENSMUST00000029273
Slc7a11	ENSMUST00000029297
Cd2	ENSMUST00000029456
Vcam1	ENSMUST00000029574
Fga	ENSMUST00000029630
Itga10	ENSMUST00000029744
Ccn1	ENSMUST00000029846
Txn1	ENSMUST00000030051
Tnc	ENSMUST00000030056
Pdpn	ENSMUST00000030317
Tnfrsf1b	ENSMUST00000030336
Tnfrsf8	ENSMUST00000030339
Slc2a1	ENSMUST00000030398
Rspo1	ENSMUST00000030687
Slc2a5	ENSMUST00000030826
Cd38	ENSMUST00000030964
Spp1	ENSMUST00000031243
Ibsp	ENSMUST00000031246
Hpd	ENSMUST00000031398
Gpnmb	ENSMUST00000031840
Bhlhe40	ENSMUST00000032194
Klrg1	ENSMUST00000032207
Lag3	ENSMUST00000032217
Cd69	ENSMUST00000032259
Klra1	ENSMUST00000032288
Slc2a3	ENSMUST00000032476
Cd27	ENSMUST00000032486
Cd9	ENSMUST00000032492
Cd19	ENSMUST00000032968
Il21r	ENSMUST00000033000
Il4ra	ENSMUST00000033004
Lyve1	ENSMUST00000033050
Itgax	ENSMUST00000033053
Rgs10	ENSMUST00000033133
Mki67	ENSMUST00000033310
Il13ra1	ENSMUST00000033418
Cd40lg	ENSMUST00000033466
Il2rg	ENSMUST00000033664
Col4a1	ENSMUST00000033898
Man2b1	ENSMUST00000034121
Cx3cl1	ENSMUST00000034230
Izumo1r	ENSMUST00000034409
Jam3	ENSMUST00000034472
Ets1	ENSMUST00000034534
St3gal4	ENSMUST00000034537
Il10ra	ENSMUST00000034594
Mcam	ENSMUST00000034650
Ldlr	ENSMUST00000034713
Rora	ENSMUST00000034766
Itga11	ENSMUST00000034774
Gclc	ENSMUST00000034905
Nt5e	ENSMUST00000034992
Faim	ENSMUST00000035038
Lama1	ENSMUST00000035471
Vhl	ENSMUST00000035673
Ccl5	ENSMUST00000035938
Zc3h12a	ENSMUST00000036188
Pmepa1	ENSMUST00000036248
S100b	ENSMUST00000036387
Il25	ENSMUST00000037863
Cd81	ENSMUST00000037941
Isg20	ENSMUST00000038142
Ly6g6f	ENSMUST00000038507
Spsb1	ENSMUST00000038562
Cxcl10	ENSMUST00000038816
Adrb1	ENSMUST00000038949
Il17f	ENSMUST00000039046
Prdm1	ENSMUST00000039174
Tnfsf9	ENSMUST00000039490
Thbs1	ENSMUST00000039559
Acta2	ENSMUST00000039631
Tox	ENSMUST00000039987
Tnfrsf18	ENSMUST00000040274
Irs2	ENSMUST00000040514
Batf	ENSMUST00000040536
H2-Ab1	ENSMUST00000040828
Cd1d2	ENSMUST00000041920
Slc2a12	ENSMUST00000042261
Gadd45a	ENSMUST00000043098
Rarg	ENSMUST00000043172
Pvr	ENSMUST00000043517
F11r	ENSMUST00000043839
Itga9	ENSMUST00000044165
Batf2	ENSMUST00000045042
Tgfb2	ENSMUST00000045288
Foxp3	ENSMUST00000045566
Dpp4	ENSMUST00000047812
Egr2	ENSMUST00000048289
Ccr8	ENSMUST00000048777
Trem1	ENSMUST00000048782
Lrp1	ENSMUST00000049149
Flt3	ENSMUST00000049324
Spn	ENSMUST00000049931
Neurog3	ENSMUST00000050103
Cd74	ENSMUST00000050487
Il17c	ENSMUST00000050963
Tmem102	ENSMUST00000051025
Bst2	ENSMUST00000051672
Rbp1	ENSMUST00000052068
Lrrc25	ENSMUST00000052437
Ar	ENSMUST00000052837
Adrb2	ENSMUST00000053640
Pdss1	ENSMUST00000053729
Foxo1	ENSMUST00000053764
Pycrl	ENSMUST00000053918
Pmel	ENSMUST00000054125
Ccr4	ENSMUST00000054414
Fdft1	ENSMUST00000054963
Hic1	ENSMUST00000055619
Fasn	ENSMUST00000055655
Ifnb1	ENSMUST00000055671
S1pr1	ENSMUST00000055676
Dusp18	ENSMUST00000055931
Itga2	ENSMUST00000056117
Cxcr3	ENSMUST00000056614
Neurl3	ENSMUST00000056946
Runx3	ENSMUST00000056977
Cd200r1	ENSMUST00000057488
Clec9a	ENSMUST00000058352
Il17re	ENSMUST00000058548
Cd24a	ENSMUST00000058714
Cnpy3	ENSMUST00000059844
Itgb6	ENSMUST00000059888
Slc2a7	ENSMUST00000059893
Tgfbr2	ENSMUST00000061101
Itga1	ENSMUST00000061673
Cxcr5	ENSMUST00000062215
Rnf149	ENSMUST00000062525
Xbp1	ENSMUST00000063084
Rarb	ENSMUST00000063750
Fam118b	ENSMUST00000063782
Cd1d1	ENSMUST00000029717
Fzd5	ENSMUST00000063982
Ppp6r1	ENSMUST00000064099
Cx3cr1	ENSMUST00000064165
Egr1	ENSMUST00000064795
Itgam	ENSMUST00000064821
Junb	ENSMUST00000064922
Cd8b1	ENSMUST00000065248
Phgdh	ENSMUST00000065793
Gfap	ENSMUST00000067444
Slc2a9	ENSMUST00000067872
Klf2	ENSMUST00000067912
Ifng	ENSMUST00000068592
Itgb4	ENSMUST00000068981
Mapk1	ENSMUST00000069107
Mthfr	ENSMUST00000069604
Ggt5	ENSMUST00000072217
Tgif2	ENSMUST00000073352
Axin1	ENSMUST00000074370
Ifnlr1	ENSMUST00000074408
Hp	ENSMUST00000074898
Cxcl11	ENSMUST00000077820
Fcgr4	ENSMUST00000078825
Notch2	ENSMUST00000079812
Znrf2	ENSMUST00000079869
Ltbp3	ENSMUST00000081496
Ifitm2	ENSMUST00000081649
Col18a1	ENSMUST00000081654
Cd36	ENSMUST00000082367
Adam9	ENSMUST00000084035
Isg15	ENSMUST00000085425
Icam1	ENSMUST00000086399
Adgre1	ENSMUST00000086763
Tcf7	ENSMUST00000086844
Notch3	ENSMUST00000087723
Col3a1	ENSMUST00000087883
Il2rb	ENSMUST00000089398
Cd86	ENSMUST00000089620
Itgb1	ENSMUST00000090006
Hic2	ENSMUST00000090190
Arnt	ENSMUST00000090804
Lyz2	ENSMUST00000092163
Lama2	ENSMUST00000092639
Cmip	ENSMUST00000095172
Jund	ENSMUST00000095267
Pdss2	ENSMUST00000095725
Tigit	ENSMUST00000096065
Idh1	ENSMUST00000097709
Adam23	ENSMUST00000097717
Paox	ENSMUST00000026537
Rhog	ENSMUST00000098230
Itga4	ENSMUST00000099972
Adam17	ENSMUST00000101551
Dll4	ENSMUST00000102517
Nfe2l2	ENSMUST00000102672
Fap	ENSMUST00000102732
Btla	ENSMUST00000102802
Cd200r2	ENSMUST00000102805
Icos	ENSMUST00000102827
Cd3e	ENSMUST00000102832
Slc2a6	ENSMUST00000102890
Abca2	ENSMUST00000102919
Gata3	ENSMUST00000102976
Pecam1	ENSMUST00000103069
Stat3	ENSMUST00000103114
Ccr7	ENSMUST00000103134
E2f1	ENSMUST00000103145
Mtor	ENSMUST00000103221
Vsir	ENSMUST00000105460
Map3k8	ENSMUST00000105472
Tnfrsf9	ENSMUST00000105672
Zfp683	ENSMUST00000105884
Jun	ENSMUST00000107094
Acly	ENSMUST00000107389
Adar	ENSMUST00000107405
Krt15	ENSMUST00000107411
Itga3	ENSMUST00000107739
Il12a	ENSMUST00000029345
Nr1h2	ENSMUST00000107912
Il18r1	ENSMUST00000108044
Pik3ca	ENSMUST00000108242
Dll3	ENSMUST00000108315
Slc2a13	ENSMUST00000109283
Atf4	ENSMUST00000109605
Irf4	ENSMUST00000110307
Bcl2l11	ENSMUST00000110341
Lyst	ENSMUST00000110559
Lpgat1	ENSMUST00000110855
Cd44	ENSMUST00000111194
Eomes	ENSMUST00000111763
Mapk8	ENSMUST00000111945
Klrd1	ENSMUST00000112063
Entpd1	ENSMUST00000112231
Cd55b	ENSMUST00000112488
Pdcd1lg2	ENSMUST00000112576
Cxcl12	ENSMUST00000112871
Cxcl9	ENSMUST00000113093
Runx2	ENSMUST00000113571
Klf7	ENSMUST00000114086
Jam2	ENSMUST00000114195
Nfkbiz	ENSMUST00000114458
Cd200r4	ENSMUST00000114626
Il15ra	ENSMUST00000114833
Tcf4	ENSMUST00000114985
Itgb5	ENSMUST00000115028
Csf1r	ENSMUST00000115268
Cav1	ENSMUST00000115453
Ahr	ENSMUST00000116436
Il12rb2	ENSMUST00000117441
Ifnar1	ENSMUST00000117748
Npnt	ENSMUST00000117811
Ifnar2	ENSMUST00000117836
Itgal	ENSMUST00000118405
Etv3	ENSMUST00000119109
Brd4	ENSMUST00000121285
P2rx7	ENSMUST00000121489
S1pr5	ENSMUST00000122088
Il17rb	ENSMUST00000122205
Siglecf	ENSMUST00000122423
Itga6	ENSMUST00000126787
Adam12	ENSMUST00000067680
Xist	ENSMUST00000127786
Ifngr2	ENSMUST00000130404
Ldhb	ENSMUST00000130817
Itgav	ENSMUST00000111740
Nfkb1	ENSMUST00000132668
Satb1	ENSMUST00000133574
Srebf1	ENSMUST00000134660
Itga2b	ENSMUST00000103086
Rbfox3	ENSMUST00000103023
Axin2	ENSMUST00000139682
Clk1	ENSMUST00000129303
Prkcz	ENSMUST00000140256
Il4	ENSMUST00000140684
Slc2a4	ENSMUST00000141837
Nhsl2	ENSMUST00000144397
Txnip	ENSMUST00000074519
Mmp9	ENSMUST00000144917
Vwf	ENSMUST00000112254
Cd101	ENSMUST00000147399
Adam15	ENSMUST00000074582
Crem	ENSMUST00000149803
D1Ertd622e	ENSMUST00000149927
Mpc1	ENSMUST00000142594
Muc5ac	ENSMUST00000155534
Myc	ENSMUST00000159327
Slc37a2	ENSMUST00000161114
Reln	ENSMUST00000161356
Pde8b	ENSMUST00000162670
Cd200	ENSMUST00000163230
Ccr6	ENSMUST00000164411
Rara	ENSMUST00000164748
Ccr2	ENSMUST00000165984
Cd160	ENSMUST00000165991
Cd200r3	ENSMUST00000114613
Cpt1b	ENSMUST00000168376
Ccr9	ENSMUST00000168910
Klrk1	ENSMUST00000168919
Ms4a1	ENSMUST00000169159
Lax1	ENSMUST00000169295
Ggps1	ENSMUST00000170957
Rad51b	ENSMUST00000171210
Slamf6	ENSMUST00000171330
Lox	ENSMUST00000171470
Dvl3	ENSMUST00000171572
Ccr5	ENSMUST00000111442
Bach2	ENSMUST00000171600
Odc1	ENSMUST00000171737
Cd8a	ENSMUST00000172321
Aif1	ENSMUST00000172693
Nkx1-1	ENSMUST00000173348
Ly6g6c	ENSMUST00000173478
Il1rl1	ENSMUST00000173514
Dlk1	ENSMUST00000173539
Apoe	ENSMUST00000174064
Ccn2	ENSMUST00000176228
Zeb2	ENSMUST00000176438
Aldh18a1	ENSMUST00000176939
Itgad	ENSMUST00000033051
Il18	ENSMUST00000180021
Ptprc	ENSMUST00000182283
Xcr1	ENSMUST00000182350
Il6st	ENSMUST00000183663
Lamc2	ENSMUST00000185356
Ccl20	ENSMUST00000186832
Ly6c2	ENSMUST00000187864
Fn1	ENSMUST00000188894
Rgs1	ENSMUST00000189061
Ly6a	ENSMUST00000189068
Bcl2	ENSMUST00000189999
Trbc1	ENSMUST00000192856
Ncam1	ENSMUST00000193547
Mme	ENSMUST00000194134
Il7	ENSMUST00000194279
Atf3	ENSMUST00000195117
Parp1	ENSMUST00000027777
Rorc	ENSMUST00000197040
Il6ra	ENSMUST00000197679
S100a6	ENSMUST00000001051
Ptpn22	ENSMUST00000198530
Il6	ENSMUST00000199183
Dclk1	ENSMUST00000199585
Ezh2	ENSMUST00000204243
Il17rc	ENSMUST00000205208
Maz	ENSMUST00000205568
Hcst	ENSMUST00000208740
Il15	ENSMUST00000209363
Ldha	ENSMUST00000210815
Flt3l	ENSMUST00000211429
Saa3	ENSMUST00000210913
Tecr	ENSMUST00000165740
Thy1	ENSMUST00000114840
Icam4	ENSMUST00000001040
Lars2	ENSMUST00000038863
Cxcr6	ENSMUST00000216072
Icosl	ENSMUST00000219038
Prf1	ENSMUST00000219375
Itga7	ENSMUST00000219427
Tnfrsf14	ENSMUST00000219534
Hmgcs1	ENSMUST00000224188
Gzma	ENSMUST00000224282
Slc9a7	ENSMUST00000224372
Aldh1a1	ENSMUST00000225337
Nln	ENSMUST00000109315
Il7r	ENSMUST00000228782
Itgb7	ENSMUST00000001327
Cd80	ENSMUST00000231716
Sod2	ENSMUST00000233897
Ltbp1	ENSMUST00000112514
Epcam	ENSMUST00000234623
Anxa1	ENSMUST00000235280
Cd226	ENSMUST00000236828
Nfkb2	ENSMUST00000237330
Cd5	ENSMUST00000238167
Zfas1	ENSMUST00000238277
Sts	ENSMUST00000249673
Fabp2	ENSMUST00000023820	aux_1
Fabp1	ENSMUST00000067492	aux_2
mt-Nd4l	ENSMUST00000084013	aux_3
Lyz1	ENSMUST00000092162	aux_4
B2m	ENSMUST00000102476	aux_5
