## Supplemental Table 4 for "Functional Diversity of Memory CD8 T Cells is Spatiotemporally Imprinted"

name	id	Design
ABCC8	ENSG00000006071	pre-designed_10X
ADH1C	ENSG00000248144	pre-designed_10X
ADRA2A	ENSG00000150594	pre-designed_10X
AFAP1L2	ENSG00000169129	pre-designed_10X
AGTR1	ENSG00000144891	pre-designed_10X
AKR1C3	ENSG00000196139	pre-designed_10X
AKR7A3	ENSG00000162482	pre-designed_10X
ALDH1B1	ENSG00000137124	pre-designed_10X
ANK2	ENSG00000145362	pre-designed_10X
ANO7	ENSG00000146205	pre-designed_10X
ANXA1	ENSG00000135046	pre-designed_10X
ANXA13	ENSG00000104537	pre-designed_10X
APOE	ENSG00000130203	pre-designed_10X
AQP1	ENSG00000240583	pre-designed_10X
AQP8	ENSG00000103375	pre-designed_10X
AREG	ENSG00000109321	pre-designed_10X
ARHGAP24	ENSG00000138639	pre-designed_10X
ARX	ENSG00000004848	pre-designed_10X
ASCL2	ENSG00000183734	pre-designed_10X
ATOH1	ENSG00000172238	pre-designed_10X
AVIL	ENSG00000135407	pre-designed_10X
AZGP1	ENSG00000160862	pre-designed_10X
B3GNT6	ENSG00000198488	pre-designed_10X
BANK1	ENSG00000153064	pre-designed_10X
BATF	ENSG00000156127	pre-designed_10X
BCAS1	ENSG00000064787	pre-designed_10X
BEST2	ENSG00000039987	pre-designed_10X
BEST4	ENSG00000142959	pre-designed_10X
BMX	ENSG00000102010	pre-designed_10X
BRCA2	ENSG00000139618	pre-designed_10X
C1QA	ENSG00000173372	pre-designed_10X
C1QB	ENSG00000173369	pre-designed_10X
C1QBP	ENSG00000108561	pre-designed_10X
C1QC	ENSG00000159189	pre-designed_10X
C2orf88	ENSG00000187699	pre-designed_10X
CA1	ENSG00000133742	pre-designed_10X
CA2	ENSG00000104267	pre-designed_10X
CA4	ENSG00000167434	pre-designed_10X
CA7	ENSG00000168748	pre-designed_10X
CADPS	ENSG00000163618	pre-designed_10X
CALB2	ENSG00000172137	pre-designed_10X
CCL20	ENSG00000115009	pre-designed_10X
CCL4	ENSG00000275302	pre-designed_10X
CCL5	ENSG00000271503	pre-designed_10X
CCR7	ENSG00000126353	pre-designed_10X
CD14	ENSG00000170458	pre-designed_10X
CD163	ENSG00000177575	pre-designed_10X
CD177	ENSG00000204936	pre-designed_10X
CD2	ENSG00000116824	pre-designed_10X
CD24	ENSG00000272398	pre-designed_10X
CD3D	ENSG00000167286	pre-designed_10X
CD3E	ENSG00000198851	pre-designed_10X
CD3G	ENSG00000160654	pre-designed_10X
CD40LG	ENSG00000102245	pre-designed_10X
CD5	ENSG00000110448	pre-designed_10X
CD6	ENSG00000013725	pre-designed_10X
CD7	ENSG00000173762	pre-designed_10X
CD79A	ENSG00000105369	pre-designed_10X
CD79B	ENSG00000007312	pre-designed_10X
CD83	ENSG00000112149	pre-designed_10X
CD8A	ENSG00000153563	pre-designed_10X
CD8B	ENSG00000172116	pre-designed_10X
CDCA7	ENSG00000144354	pre-designed_10X
CDHR5	ENSG00000099834	pre-designed_10X
CDK15	ENSG00000138395	pre-designed_10X
CDK6	ENSG00000105810	pre-designed_10X
CDKN2B	ENSG00000147883	pre-designed_10X
CEACAM1	ENSG00000079385	pre-designed_10X
CEACAM5	ENSG00000105388	pre-designed_10X
CEACAM6	ENSG00000086548	pre-designed_10X
CEACAM7	ENSG00000007306	pre-designed_10X
CEP126	ENSG00000110318	pre-designed_10X
CES1	ENSG00000198848	pre-designed_10X
CES2	ENSG00000172831	pre-designed_10X
CFTR	ENSG00000001626	pre-designed_10X
CHGA	ENSG00000100604	pre-designed_10X
CHGB	ENSG00000089199	pre-designed_10X
CHI3L2	ENSG00000064886	pre-designed_10X
CHP2	ENSG00000166869	pre-designed_10X
CKAP4	ENSG00000136026	pre-designed_10X
CLCA1	ENSG00000016490	pre-designed_10X
CLCA4	ENSG00000016602	pre-designed_10X
CLEC9A	ENSG00000197992	pre-designed_10X
CLU	ENSG00000120885	pre-designed_10X
CMA1	ENSG00000092009	pre-designed_10X
CMBL	ENSG00000164237	pre-designed_10X
COL17A1	ENSG00000065618	pre-designed_10X
COL19A1	ENSG00000082293	pre-designed_10X
CPA3	ENSG00000163751	pre-designed_10X
CPE	ENSG00000109472	pre-designed_10X
CREB3L1	ENSG00000157613	pre-designed_10X
CRYBA2	ENSG00000163499	pre-designed_10X
CST7	ENSG00000077984	pre-designed_10X
CTLA4	ENSG00000163599	pre-designed_10X
CTSB	ENSG00000164733	pre-designed_10X
CTSE	ENSG00000196188	pre-designed_10X
CTSG	ENSG00000100448	pre-designed_10X
CXCL3	ENSG00000163734	pre-designed_10X
CXCR4	ENSG00000121966	pre-designed_10X
CXCR5	ENSG00000160683	pre-designed_10X
CYBB	ENSG00000165168	pre-designed_10X
DEPP1	ENSG00000165507	pre-designed_10X
DERL3	ENSG00000099958	pre-designed_10X
DMBT1	ENSG00000187908	pre-designed_10X
DNAJC12	ENSG00000108176	pre-designed_10X
DNASE1L3	ENSG00000163687	pre-designed_10X
DPYSL3	ENSG00000113657	pre-designed_10X
DUOX2	ENSG00000140279	pre-designed_10X
EBPL	ENSG00000123179	pre-designed_10X
EGFR	ENSG00000146648	pre-designed_10X
EPHB3	ENSG00000182580	pre-designed_10X
ETS1	ENSG00000134954	pre-designed_10X
ETV1	ENSG00000006468	pre-designed_10X
FABP2	ENSG00000145384	pre-designed_10X
FCER2	ENSG00000104921	pre-designed_10X
FCN1	ENSG00000085265	pre-designed_10X
FCRL1	ENSG00000163534	pre-designed_10X
FCRLA	ENSG00000132185	pre-designed_10X
FERMT1	ENSG00000101311	pre-designed_10X
FEV	ENSG00000163497	pre-designed_10X
FFAR4	ENSG00000186188	pre-designed_10X
FKBP11	ENSG00000134285	pre-designed_10X
FOXA3	ENSG00000170608	pre-designed_10X
FOXP3	ENSG00000049768	pre-designed_10X
FRZB	ENSG00000162998	pre-designed_10X
FYB1	ENSG00000082074	pre-designed_10X
FZD7	ENSG00000155760	pre-designed_10X
GALNT5	ENSG00000136542	pre-designed_10X
GALNT8	ENSG00000130035	pre-designed_10X
GATA2	ENSG00000179348	pre-designed_10X
GCG	ENSG00000115263	pre-designed_10X
GIMAP7	ENSG00000179144	pre-designed_10X
GNA11	ENSG00000088256	pre-designed_10X
GNLY	ENSG00000115523	pre-designed_10X
GPR183	ENSG00000169508	pre-designed_10X
GPRC5C	ENSG00000170412	pre-designed_10X
GPRIN3	ENSG00000185477	pre-designed_10X
GUCA2A	ENSG00000197273	pre-designed_10X
GUCA2B	ENSG00000044012	pre-designed_10X
GZMA	ENSG00000145649	pre-designed_10X
GZMK	ENSG00000113088	pre-designed_10X
HDC	ENSG00000140287	pre-designed_10X
HEPACAM2	ENSG00000188175	pre-designed_10X
HES6	ENSG00000144485	pre-designed_10X
HHLA2	ENSG00000114455	pre-designed_10X
HMGB2	ENSG00000164104	pre-designed_10X
HPGDS	ENSG00000163106	pre-designed_10X
HRCT1	ENSG00000196196	pre-designed_10X
HTR3E	ENSG00000186038	pre-designed_10X
ICOS	ENSG00000163600	pre-designed_10X
ID2	ENSG00000115738	pre-designed_10X
IER5	ENSG00000162783	pre-designed_10X
IFITM1	ENSG00000185885	pre-designed_10X
IGFBP7	ENSG00000163453	pre-designed_10X
IL17RB	ENSG00000056736	pre-designed_10X
IL1B	ENSG00000125538	pre-designed_10X
IL1RAPL1	ENSG00000169306	pre-designed_10X
IL1RL1	ENSG00000115602	pre-designed_10X
IL22	ENSG00000127318	pre-designed_10X
IL32	ENSG00000008517	pre-designed_10X
IL4I1	ENSG00000104951	pre-designed_10X
IL7R	ENSG00000168685	pre-designed_10X
IMPDH2	ENSG00000178035	pre-designed_10X
INSL5	ENSG00000172410	pre-designed_10X
INSM1	ENSG00000173404	pre-designed_10X
IRF8	ENSG00000140968	pre-designed_10X
ISL1	ENSG00000016082	pre-designed_10X
ITK	ENSG00000113263	pre-designed_10X
ITLN1	ENSG00000179914	pre-designed_10X
KIF5C	ENSG00000168280	pre-designed_10X
KIT	ENSG00000157404	pre-designed_10X
KLK1	ENSG00000167748	pre-designed_10X
KLRB1	ENSG00000111796	pre-designed_10X
KLRC2	ENSG00000205809	pre-designed_10X
KLRD1	ENSG00000134539	pre-designed_10X
KRT1	ENSG00000167768	pre-designed_10X
KRT86	ENSG00000170442	pre-designed_10X
KRTCAP3	ENSG00000157992	pre-designed_10X
L1TD1	ENSG00000240563	pre-designed_10X
LCN2	ENSG00000148346	pre-designed_10X
LEF1	ENSG00000138795	pre-designed_10X
LEFTY1	ENSG00000243709	pre-designed_10X
LEPROTL1	ENSG00000104660	pre-designed_10X
LGALS2	ENSG00000100079	pre-designed_10X
LGR5	ENSG00000139292	pre-designed_10X
LILRA4	ENSG00000239961	pre-designed_10X
LRMP	ENSG00000118308	pre-designed_10X
LTB	ENSG00000227507	pre-designed_10X
LYVE1	ENSG00000133800	pre-designed_10X
MAF	ENSG00000178573	pre-designed_10X
MAOB	ENSG00000069535	pre-designed_10X
MB	ENSG00000198125	pre-designed_10X
MCEMP1	ENSG00000183019	pre-designed_10X
MEIS2	ENSG00000134138	pre-designed_10X
MKI67	ENSG00000148773	pre-designed_10X
MLPH	ENSG00000115648	pre-designed_10X
MS4A1	ENSG00000156738	pre-designed_10X
MS4A12	ENSG00000071203	pre-designed_10X
MS4A2	ENSG00000149534	pre-designed_10X
MS4A7	ENSG00000166927	pre-designed_10X
MS4A8	ENSG00000166959	pre-designed_10X
MSLN	ENSG00000102854	pre-designed_10X
MT1A	ENSG00000205362	pre-designed_10X
MUC12	ENSG00000205277	pre-designed_10X
MYH14	ENSG00000105357	pre-designed_10X
NEUROD1	ENSG00000162992	pre-designed_10X
NKG7	ENSG00000105374	pre-designed_10X
NKX2-2	ENSG00000125820	pre-designed_10X
NOSIP	ENSG00000142546	pre-designed_10X
NOVA1	ENSG00000139910	pre-designed_10X
NXPE4	ENSG00000137634	pre-designed_10X
ODF2L	ENSG00000122417	pre-designed_10X
OLFM4	ENSG00000102837	pre-designed_10X
OTOP2	ENSG00000183034	pre-designed_10X
PAX4	ENSG00000106331	pre-designed_10X
PAX5	ENSG00000196092	pre-designed_10X
PBK	ENSG00000168078	pre-designed_10X
PCLAF	ENSG00000166803	pre-designed_10X
PDE4C	ENSG00000105650	pre-designed_10X
PDZK1IP1	ENSG00000162366	pre-designed_10X
PI3	ENSG00000124102	pre-designed_10X
PLCE1	ENSG00000138193	pre-designed_10X
PLPP2	ENSG00000141934	pre-designed_10X
PLXND1	ENSG00000004399	pre-designed_10X
PPP1R1B	ENSG00000131771	pre-designed_10X
PRDX4	ENSG00000123131	pre-designed_10X
PROX1	ENSG00000117707	pre-designed_10X
PRPH	ENSG00000135406	pre-designed_10X
PSTPIP2	ENSG00000152229	pre-designed_10X
PTGER4	ENSG00000171522	pre-designed_10X
PTTG1	ENSG00000164611	pre-designed_10X
RAB26	ENSG00000167964	pre-designed_10X
RAB3B	ENSG00000169213	pre-designed_10X
RAP1GAP	ENSG00000076864	pre-designed_10X
RARRES2	ENSG00000106538	pre-designed_10X
RBP4	ENSG00000138207	pre-designed_10X
REG4	ENSG00000134193	pre-designed_10X
REP15	ENSG00000174236	pre-designed_10X
RETNLB	ENSG00000163515	pre-designed_10X
RFX6	ENSG00000185002	pre-designed_10X
RGMB	ENSG00000174136	pre-designed_10X
RGS13	ENSG00000127074	pre-designed_10X
RHOV	ENSG00000104140	pre-designed_10X
RIIAD1	ENSG00000178796	pre-designed_10X
RNASE1	ENSG00000129538	pre-designed_10X
RNF43	ENSG00000108375	pre-designed_10X
ROBO1	ENSG00000169855	pre-designed_10X
ROBO2	ENSG00000185008	pre-designed_10X
RORA	ENSG00000069667	pre-designed_10X
RORC	ENSG00000143365	pre-designed_10X
RPS4Y1	ENSG00000129824	pre-designed_10X
RRM2	ENSG00000171848	pre-designed_10X
RUNX1T1	ENSG00000079102	pre-designed_10X
S100A12	ENSG00000163221	pre-designed_10X
S100P	ENSG00000163993	pre-designed_10X
SCG2	ENSG00000171951	pre-designed_10X
SCG3	ENSG00000104112	pre-designed_10X
SCG5	ENSG00000166922	pre-designed_10X
SCGN	ENSG00000079689	pre-designed_10X
SCNN1A	ENSG00000111319	pre-designed_10X
SDCBP2	ENSG00000125775	pre-designed_10X
SEC11C	ENSG00000166562	pre-designed_10X
SELENBP1	ENSG00000143416	pre-designed_10X
SELENOK	ENSG00000113811	pre-designed_10X
SELENOM	ENSG00000198832	pre-designed_10X
SELL	ENSG00000188404	pre-designed_10X
SERPINA1	ENSG00000197249	pre-designed_10X
SFXN1	ENSG00000164466	pre-designed_10X
SH2D6	ENSG00000152292	pre-designed_10X
SH2D7	ENSG00000183476	pre-designed_10X
SIT1	ENSG00000137078	pre-designed_10X
SLC12A2	ENSG00000064651	pre-designed_10X
SLC18A2	ENSG00000165646	pre-designed_10X
SLC26A2	ENSG00000155850	pre-designed_10X
SLC26A3	ENSG00000091138	pre-designed_10X
SLC29A4	ENSG00000164638	pre-designed_10X
SLC6A8	ENSG00000130821	pre-designed_10X
SLPI	ENSG00000124107	pre-designed_10X
SMIM14	ENSG00000163683	pre-designed_10X
SMIM6	ENSG00000259120	pre-designed_10X
SMOC2	ENSG00000112562	pre-designed_10X
SOCS3	ENSG00000184557	pre-designed_10X
SOX9	ENSG00000125398	pre-designed_10X
SPDEF	ENSG00000124664	pre-designed_10X
SPIB	ENSG00000269404	pre-designed_10X
SPOCK2	ENSG00000107742	pre-designed_10X
STMN1	ENSG00000117632	pre-designed_10X
STXBP6	ENSG00000168952	pre-designed_10X
SULT1B1	ENSG00000173597	pre-designed_10X
SVOPL	ENSG00000157703	pre-designed_10X
TBC1D4	ENSG00000136111	pre-designed_10X
TCL1A	ENSG00000100721	pre-designed_10X
TFF1	ENSG00000160182	pre-designed_10X
THBS1	ENSG00000137801	pre-designed_10X
TIGIT	ENSG00000181847	pre-designed_10X
TIMP3	ENSG00000100234	pre-designed_10X
TK1	ENSG00000167900	pre-designed_10X
TKT	ENSG00000163931	pre-designed_10X
TMEM61	ENSG00000143001	pre-designed_10X
TMIGD1	ENSG00000182271	pre-designed_10X
TNFAIP3	ENSG00000118503	pre-designed_10X
TNFRSF17	ENSG00000048462	pre-designed_10X
TNFRSF25	ENSG00000215788	pre-designed_10X
TNFSF13B	ENSG00000102524	pre-designed_10X
TRAC	ENSG00000277734	pre-designed_10X
TRAT1	ENSG00000163519	pre-designed_10X
TRBC1	ENSG00000211751	pre-designed_10X
TRBC2	ENSG00000211772	pre-designed_10X
TRDV1	ENSG00000211804	pre-designed_10X
TRGV4	ENSG00000211698	pre-designed_10X
TRPM5	ENSG00000070985	pre-designed_10X
TTR	ENSG00000118271	pre-designed_10X
TUBB	ENSG00000196230	pre-designed_10X
TYMS	ENSG00000176890	pre-designed_10X
UBE2C	ENSG00000175063	pre-designed_10X
UCN3	ENSG00000178473	pre-designed_10X
UGT2A3	ENSG00000135220	pre-designed_10X
UGT2B17	ENSG00000197888	pre-designed_10X
VCAN	ENSG00000038427	pre-designed_10X
VWA5B2	ENSG00000145198	pre-designed_10X
WFDC2	ENSG00000101443	pre-designed_10X
XCL2	ENSG00000143185	pre-designed_10X
TGFBR1	ENSG00000106799	custom
ITGAE	ENSG00000083457	custom
TGFBR2	ENSG00000163513	custom
IL18	ENSG00000150782	custom
TGFB1	ENSG00000105329	custom
CCR5	ENSG00000160791	custom
IL15	ENSG00000164136	custom
GZMB	ENSG00000100453	custom
TCF7	ENSG00000081059	custom
XCR1	ENSG00000173578	custom
TGFB2	ENSG00000092969	custom
IL7	ENSG00000104432	custom
CXCL9	ENSG00000138755	custom
ID3	ENSG00000117318	custom
HIC1	ENSG00000177374	custom
TGFB3	ENSG00000119699	custom
XCL1	ENSG00000143184	custom
ALDH1A1	ENSG00000165092	custom
MR1	ENSG00000153029	custom
TBX21	ENSG00000073861	custom
CXCR6	ENSG00000172215	custom
HMGCR	ENSG00000113161	custom
EOMES	ENSG00000163508	custom
ATF4	ENSG00000128272	custom
IL2	ENSG00000109471	custom
TNF	ENSG00000232810	custom
MYC	ENSG00000136997	custom
LDHA	ENSG00000134333	custom
PDCD1	ENSG00000188389	custom
CD44	ENSG00000026508	custom
SREBF2	ENSG00000198911	custom
DPP4	ENSG00000197635	custom
IL10RA	ENSG00000110324	custom
ANXA2	ENSG00000182718	custom
IL4R	ENSG00000077238	custom
CENPP	ENSG00000188312	custom
LGALS3	ENSG00000131981	custom
CD27	ENSG00000139193	custom
ITGB2	ENSG00000160255	custom
KLF6	ENSG00000067082	custom
CD226	ENSG00000150637	custom
LDLR	ENSG00000130164	custom
ADAM12	ENSG00000148848	custom
TACO1	ENSG00000136463	custom
ITGA1	ENSG00000213949	custom
RUNX3	ENSG00000020633	custom
IL2RB	ENSG00000100385	custom
SNTB1	ENSG00000172164	custom
CD4	ENSG00000010610	custom
IFNGR2	ENSG00000159128	custom
KLRG1	ENSG00000139187	custom
NOTCH2	ENSG00000134250	custom
IFITM2	ENSG00000185201	custom
IFNG	ENSG00000111537	custom
NT5E	ENSG00000135318	custom
HEBP1	ENSG00000013583	custom
AIF1	ENSG00000204472	custom
CD81	ENSG00000110651	custom
NFKBIZ	ENSG00000144802	custom
IL6R	ENSG00000160712	custom
ITGA4	ENSG00000115232	custom
ADAM17	ENSG00000151694	custom
IL6ST	ENSG00000134352	custom
IL17RA	ENSG00000177663	custom
IL21R	ENSG00000103522	custom
ITGAL	ENSG00000005844	custom
CCR6	ENSG00000112486	custom
BTG1	ENSG00000133639	custom
DUSP10	ENSG00000143507	custom
SLAMF6	ENSG00000162739	custom
EGR1	ENSG00000120738	custom
PECAM1	ENSG00000261371	custom
CD28	ENSG00000178562	custom
IL2RG	ENSG00000147168	custom
KLF2	ENSG00000127528	custom
JUNB	ENSG00000171223	custom
UPP1	ENSG00000183696	custom
IFNAR1	ENSG00000142166	custom
ICAM2	ENSG00000108622	custom
ITGB1	ENSG00000150093	custom
RGS2	ENSG00000116741	custom
SYTL2	ENSG00000137501	custom
IL10RB	ENSG00000243646	custom
EBF1	ENSG00000164330	custom
HMGCS1	ENSG00000112972	custom
CXCR3	ENSG00000186810	custom
RBMS1	ENSG00000153250	custom
TXNIP	ENSG00000265972	custom
FBXO32	ENSG00000156804	custom
ITGB7	ENSG00000139626	custom
ITGAV	ENSG00000138448	custom
ITGA6	ENSG00000091409	custom
CD69	ENSG00000110848	custom
CD74	ENSG00000019582	custom
DOCK10	ENSG00000135905	custom
FOS	ENSG00000170345	custom
IL18R1	ENSG00000115604	custom
LGALS1	ENSG00000100097	custom
PTPRC	ENSG00000081237	custom
VIM	ENSG00000026025	custom
