## Supplemental Table 5 for "Functional Diversity of Memory CD8 T Cells is Spatiotemporally Imprinted"

	subtype_1	subtype_2	ks	p	WT-KO	bonferroni_corrected_p	n_cells_subtype_1_KO	n_cells_subtype_2_KO	n_cells_subtype_1_WT	n_cells_subtype_2_WT
0	Cd8_T-Cell_P14	Myofibroblast	0.07275370683089098	5.344927718073947e-10	1.6360863140765112	1.924173978506621e-08	4161	28807	4135	17591
1	Cd8_T-Cell_P14	Early_Enterocyte	0.09453266599770367	1.382596449554735e-16	6.620518723669555	4.9773472183970465e-15	4161	17479	4135	16307
2	Cd8_T-Cell_P14	Transit_Amplifying	0.15780157023225105	1.5644462142140638e-45	25.290413105383223	5.632006371170629e-44	4161	27454	4135	24215
3	Cd8_T-Cell_P14	Enterocyte_3	0.08761845977518543	2.6224095467935763e-14	-1.7323326631169493	9.440674368456874e-13	4161	48531	4135	54148
4	Cd8_T-Cell_P14	Enterocyte_1	0.08408196453101248	3.283498814016205e-13	-11.97738998120792	1.1820595730458339e-11	4161	16916	4135	20784
5	Cd8_T-Cell_P14	Neuron	0.11835472300369615	9.144743890445099e-26	30.167750575625448	3.292107800560236e-24	4161	1831	4135	1493
6	Cd8_T-Cell_P14	Enterocyte_2	0.16518963008554996	7.161979654379137e-50	-6.794037451830228	2.5783126755764894e-48	4161	21851	4135	27330
7	Cd8_T-Cell_P14	B-Cell	0.08075243516188062	3.2251641487491797e-12	3.7661204477568333	1.1610590935497047e-10	4161	3345	4135	2520
8	Cd8_T-Cell_P14	Vascular Endothelial	0.08250092193097243	9.829388341554032e-13	-3.5418467905846427	3.5385798029594517e-11	4161	5020	4135	5544
9	Cd8_T-Cell_P14	Goblet	0.1284107886120529	2.9113440688106342e-30	-5.47734134144887	1.0480838647718284e-28	4161	7901	4135	9459
11	Cd8_T-Cell_P14	Fibroblast_Ncam1	0.3572745366588524	1.1909378070591548e-235	108.69577629622782	4.287376105412957e-234	4161	1377	4135	1032
12	Cd8_T-Cell_P14	Fibroblast_Pdgfrb+	0.08152624691708898	1.912151455613383e-12	4.289877827863165	6.883745240208179e-11	4161	2255	4135	2017
13	Cd8_T-Cell_P14	Cd8_T-Cell_aa+	0.15014598330149803	3.004595431692716e-41	-16.32925564105253	1.0816543554093778e-39	4161	2782	4135	4002
14	Cd8_T-Cell_P14	Cd8_T-Cell_ab+	0.07503445798740943	1.3143675414727893e-10	3.161200194736516	4.731723149302042e-09	4161	1328	4135	1255
15	Cd8_T-Cell_P14	cDC1	0.08441301693882883	2.6029328844547807e-13	13.826777490689793	9.37055838403721e-12	4161	901	4135	765
16	Cd8_T-Cell_P14	NK-Cell	0.06233927234146056	1.8635695537382714e-07	-4.159798604959523	6.7088503934577775e-06	4161	3068	4135	2873
17	Cd8_T-Cell_P14	Macrophage	0.03744071380850629	0.005750478981750401	-0.4065807495233127	0.20701724334301444	4161	10377	4135	8474
18	Cd8_T-Cell_P14	Enteroendocrine	0.03232114175883797	0.02543542267182593	2.488934044838061	0.9156752161857336	4161	1423	4135	1527
19	Cd8_T-Cell_P14	Fibroblast	0.04821322657823104	0.00012363856385386578	0.47938965632540587	0.004450988298739168	4161	10462	4135	8894
20	Cd8_T-Cell_P14	Tuft	0.03954524465243711	0.002930301532120643	6.031719053891223	0.10549085515634314	4161	559	4135	664
21	Cd8_T-Cell_P14	ILC	0.03581584861094281	0.009438158710899943	-1.218635803828235	0.33977371359239794	4161	1629	4135	1622
22	Cd8_T-Cell_P14	MAIT	0.09868145708393161	4.903505062424718e-18	-13.611276511173891	1.7652618224728987e-16	4161	1534	4135	1775
23	Cd8_T-Cell_P14	T-Cell	0.07798289349452377	2.0112963583458427e-11	10.702176374815878	7.240666890045033e-10	4161	970	4135	788
24	Cd8_T-Cell_P14	T-Cell gd	0.04617256978559765	0.000275536954730965	5.6245976948817855	0.009919330370314741	4161	1198	4135	1078
25	Cd8_T-Cell_P14	Resting Fibroblast	0.11832630224747737	9.394042513152121e-26	30.56094779037784	3.381855304734764e-24	4161	1686	4135	1421
26	Cd8_T-Cell_P14	Paneth	0.12102429800296238	6.352459617709077e-27	29.089191636151554	2.286885462375268e-25	4161	1376	4135	1606
27	Cd8_T-Cell_P14	Cd4_T-Cell	0.09094142156670436	2.2153613924709257e-15	14.95742644874018	7.975301012895333e-14	4161	1408	4135	1172
28	Cd8_T-Cell_P14	Fibroblast_Pdgfra+	0.3313979321429744	3.5940206143144716e-202	90.6565080017998	1.2938474211532097e-200	4161	1122	4135	720
29	Cd8_T-Cell_P14	DC2	0.06596655126909719	2.688904110397782e-08	11.79552588469042	9.680054797432015e-07	4161	870	4135	820
30	Cd8_T-Cell_P14	Eosinophil	0.08492063838016801	1.8211251639413553e-13	18.679072962194965	6.556050590188879e-12	4161	354	4135	294
31	Cd8_T-Cell_P14	Monocyte	0.10790425401762842	1.7493703514249656e-21	-63.09998556673253	6.297733265129876e-20	4161	479	4135	1859
32	Cd8_T-Cell_P14	ISC	0.07244328707840729	6.450429269986264e-10	-16.765533622383373	2.3221545371950552e-08	4161	187	4135	377
33	Cd8_T-Cell_P14	Lymphatic	0.07073112540673211	1.7880344267964767e-09	9.572930676515995	6.436923936467317e-08	4161	1494	4135	1517
34	Cd8_T-Cell_P14	Complement_Fibroblast	0.34619520758630773	5.540836103256181e-221	171.08690957346792	1.994700997172225e-219	4161	1283	4135	329
35	Cd8_T-Cell_P14	Fibroblast_Apoe+	0.42419553712759145	0.0	595.4740749008528	0.0	4161	15	4135	4
38	Cd8_T-Cell_P14	MegakaryocytePlatelet	0.11548788819541857	1.4962481504506498e-24	67.43374208406118	5.386493341622339e-23	4161	97	4135	56
